# Identification of pathways modulating Vemurafenib resistance in melanoma cells via a genome-wide CRISPR/Cas9 screen

**DOI:** 10.1101/2020.07.11.198911

**Authors:** Corinna Jie Hui Goh, Jin Huei Wong, Chadi El Farran, Ban Xiong Tan, Cynthia Coffill, Yuin-Hain Loh, David Lane, Prakash Arumugam

## Abstract

Vemurafenib is a BRAF kinase inhibitor (BRAFi) that is used to treat melanoma patients harbouring the constitutively active BRAF-V600E mutation. However, after a few months of treatment patients often develop resistance to vemurafenib leading to disease progression. Sequence analysis of drug-resistant tumour cells and functional genomic screens have identified several genes that regulate vemurafenib resistance. Reactivation of mitogen-activated protein kinase (MAPK) pathway is a recurrent feature of cells that develop resistance to vemurafenib. We performed a genome-scale CRISPR-based knockout screen to identify modulators of vemurafenib resistance in melanoma cells with a highly improved CRISPR sgRNA library called Brunello. We identified 33 genes that regulate resistance to vemurafenib out of which 14 genes have not been reported before. Gene Ontology enrichment analysis showed that the hit genes regulate histone modification, transcription and cell cycle. We discuss how inactivation of hit genes might confer resistance to vemurafenib and provide a framework for follow-up investigations.
