## Supplementary tables for "Identification of pathways modulating Vemurafenib resistance in melanoma cells via a genome-wide CRISPR/Cas9 screen": Table S5_STRING of top 33 hits.xlsx

### Sheet: Sheet1
#node1	node2	node1_string_internal_id	node2_string_internal_id	node1_external_id	node2_external_id	neighborhood_on_chromosome	gene_fusion	phylogenetic_cooccurrence	homology	coexpression	experimentally_determined_interaction	database_annotated	automated_textmining	combined_score
MED12	MED15	4444316	4435213	9606.ENSP00000363193	9606.ENSP00000263205	0	0	0	0	0.213	0.993	0.9	0	0.999
MED12	MED10	4444316	4434447	9606.ENSP00000363193	9606.ENSP00000255764	0	0	0	0	0	0.993	0.9	0	0.999
MED12	MED23	4444316	4443020	9606.ENSP00000363193	9606.ENSP00000357047	0	0	0	0	0.215	0.994	0.9	0	0.999
SUPT20H	TADA1	4448903	4442976	9606.ENSP00000417510	9606.ENSP00000356848	0	0	0	0	0	0.972	0.9	0	0.997
TADA1	TADA2B	4442976	4438381	9606.ENSP00000356848	9606.ENSP00000308022	0	0	0	0	0	0.966	0.9	0	0.996
TADA2B	TADA3	4438381	4438344	9606.ENSP00000308022	9606.ENSP00000307684	0	0	0	0	0.11	0.962	0.9	0	0.996
SUPT20H	TADA2B	4448903	4438381	9606.ENSP00000417510	9606.ENSP00000308022	0	0	0	0	0.05	0.963	0.9	0	0.996
TADA1	TADA3	4442976	4438344	9606.ENSP00000356848	9606.ENSP00000307684	0	0	0	0	0.049	0.96	0.9	0	0.995
SUPT20H	TADA3	4448903	4438344	9606.ENSP00000417510	9606.ENSP00000307684	0	0	0	0	0	0.949	0.9	0	0.994
TADA1	CCDC101	4442976	4439040	9606.ENSP00000356848	9606.ENSP00000316114	0	0	0	0	0.061	0.944	0.9	0	0.994
CCDC101	TADA3	4439040	4438344	9606.ENSP00000316114	9606.ENSP00000307684	0	0	0	0	0.082	0.935	0.9	0	0.993
SUPT20H	CCDC101	4448903	4439040	9606.ENSP00000417510	9606.ENSP00000316114	0	0	0	0	0.046	0.925	0.9	0	0.992
TAF6L	TAF5L	4437059	4434614	9606.ENSP00000294168	9606.ENSP00000258281	0	0	0	0	0.162	0.904	0.9	0	0.991
MED15	MED10	4435213	4434447	9606.ENSP00000263205	9606.ENSP00000255764	0	0	0	0	0	0.911	0.9	0	0.99
CCDC101	TADA2B	4439040	4438381	9606.ENSP00000316114	9606.ENSP00000308022	0	0	0	0	0.045	0.902	0.9	0	0.989
TADA2B	TAF5L	4438381	4434614	9606.ENSP00000308022	9606.ENSP00000258281	0	0	0	0	0.062	0.886	0.9	0	0.988
SUPT20H	TAF6L	4448903	4437059	9606.ENSP00000417510	9606.ENSP00000294168	0	0	0	0	0	0.886	0.9	0	0.988
TADA3	TAF6L	4438344	4437059	9606.ENSP00000307684	9606.ENSP00000294168	0	0	0	0	0.064	0.878	0.9	0	0.987
TADA2B	TAF6L	4438381	4437059	9606.ENSP00000308022	9606.ENSP00000294168	0	0	0	0	0.061	0.873	0.9	0	0.987
MED12	MED19	4444316	4440778	9606.ENSP00000363193	9606.ENSP00000337340	0	0	0	0	0	0.879	0.9	0	0.987
MED23	MED10	4443020	4434447	9606.ENSP00000357047	9606.ENSP00000255764	0	0	0	0	0.061	0.865	0.9	0	0.986
CCDC101	TAF6L	4439040	4437059	9606.ENSP00000316114	9606.ENSP00000294168	0	0	0	0	0	0.862	0.9	0	0.985
TADA3	TAF5L	4438344	4434614	9606.ENSP00000307684	9606.ENSP00000258281	0	0	0	0	0.063	0.841	0.9	0	0.983
TADA1	TAF5L	4442976	4434614	9606.ENSP00000356848	9606.ENSP00000258281	0	0	0	0	0	0.838	0.9	0	0.983
MED19	MED15	4440778	4435213	9606.ENSP00000337340	9606.ENSP00000263205	0	0	0	0	0.062	0.828	0.9	0	0.982
MED19	MED10	4440778	4434447	9606.ENSP00000337340	9606.ENSP00000255764	0	0	0	0	0.063	0.815	0.9	0	0.981
TADA1	TAF6L	4442976	4437059	9606.ENSP00000356848	9606.ENSP00000294168	0	0	0	0	0	0.822	0.9	0	0.981
MED23	MED19	4443020	4440778	9606.ENSP00000357047	9606.ENSP00000337340	0	0	0	0	0	0.815	0.9	0	0.98
CCDC101	TAF5L	4439040	4434614	9606.ENSP00000316114	9606.ENSP00000258281	0	0	0	0	0.061	0.768	0.9	0	0.976
GFM1	MRPS12	4449006	4447184	9606.ENSP00000419038	9606.ENSP00000384952	0.111	0	0.368	0	0.364	0.389	0.9	0	0.974
CAND1	CUL3	4450029	4435430	9606.ENSP00000442318	9606.ENSP00000264414	0	0	0	0	0.175	0.606	0.9	0	0.964
SMARCA4	NF1	4447900	4442095	9606.ENSP00000395654	9606.ENSP00000351015	0	0	0	0	0.113	0.447	0.9	0	0.946
SUPT20H	TAF5L	4448903	4434614	9606.ENSP00000417510	9606.ENSP00000258281	0	0	0	0	0	0.457	0.9	0	0.943
ANAPC11	CUL3	4441990	4435430	9606.ENSP00000349957	9606.ENSP00000264414	0	0	0	0	0.063	0.355	0.9	0	0.934
MED23	MED15	4443020	4435213	9606.ENSP00000357047	9606.ENSP00000263205	0	0	0	0	0.16	0.272	0.9	0	0.933
NF1	CUL3	4442095	4435430	9606.ENSP00000351015	9606.ENSP00000264414	0	0	0	0	0.081	0.186	0.9	0	0.918
SMARCA4	PELO	4447900	4436125	9606.ENSP00000395654	9606.ENSP00000274311	0	0	0	0	0.07	0.819	0	0	0.824
SMARCA4	HIRA	4447900	4435215	9606.ENSP00000395654	9606.ENSP00000263208	0	0	0	0	0.176	0.32	0	0	0.416
														0.961737	average
