## Supplementary tables for "Identification of pathways modulating Vemurafenib resistance in melanoma cells via a genome-wide CRISPR/Cas9 screen": Table S6_Gene Ontology of top 33 hits.xlsx

### Sheet: Top 33 genes
query	entrezgene	name	symbol	HGNC
AHR	196	aryl hydrocarbon receptor	AHR	HGNC:348
ANAPC11	51529	anaphase promoting complex subunit 11	ANAPC11	HGNC:14452
CUL3	8452	cullin 3	CUL3	HGNC:2553
GFM1	85476	G elongation factor mitochondrial 1	GFM1	HGNC:13780
HIRA	7290	histone cell cycle regulator	HIRA	HGNC:4916
MARS2	92935	methionyl-tRNA synthetase 2, mitochondrial	MARS2	HGNC:25133
MAU2	23383	MAU2 sister chromatid cohesion factor	MAU2	HGNC:29140
MED12	9968	mediator complex subunit 12	MED12	HGNC:11957
MED15	51586	mediator complex subunit 15	MED15	HGNC:14248
MED19	219541	mediator complex subunit 19	MED19	HGNC:29600
MED23	9439	mediator complex subunit 23	MED23	HGNC:2372
NF1	4763	neurofibromin 1	NF1	HGNC:7765
NF2	4771	neurofibromin 2	NF2	HGNC:7773
POLR3K	51728	RNA polymerase III subunit K	POLR3K	HGNC:14121
SUPT20H	55578	SPT20 homolog, SAGA complex component	SUPT20H	HGNC:20596
TADA1	117143	transcriptional adaptor 1	TADA1	HGNC:30631
TADA2B	93624	transcriptional adaptor 2B	TADA2B	HGNC:30781
TADA3	10474	transcriptional adaptor 3	TADA3	HGNC:19422
TAF5L	27097	TATA-box binding protein associated factor 5 like	TAF5L	HGNC:17304
TAF6L	10629	TATA-box binding protein associated factor 6 like	TAF6L	HGNC:17305
CCDC101	112869	SAGA Complex Associated Factor 29	SGF29	HGNC: 25156
MED10	84246	Mediator Complex Subunit 10	TRG-17	HGNC: 28760
PGD	5226	Phosphogluconate Dehydrogenase	PGDH	HGNC: 8891
VBP1	7411	VHL Binding Protein 1	HIBBJ46	HGNC: 12662
C7orf26	79034	Chromosome 7 Open Reading Frame 26	C7orf26	HGNC: 21702
FOXD3	27022	Forkhead Box D3	HFH2	HGNC: 3804
CAND1	55832	Cullin Associated And Neddylation Dissociated 1		HGNC: 30688
PELO	53918	Pelota MRNA Surveillance And Ribosome Rescue Factor		HGNC: 8829
CYP2R1	120227	Cytochrome P450 Family 2 Subfamily R Member 1		HGNC: 20580
SMARCA4	6597	SWI/SNF Related, Matrix Associated, Actin Dependent Regulator Of Chromatin, Subfamily A, Member 4	SNF2L4	HGNC: 11100
CTC1	80169	CST Telomere Replication Complex Component 1	C17orf68	HGNC: 26169
CYC1	1537	Cytochrome C1	MC3DN6	HGNC: 2579
MRPS12	6183	Mitochondrial Ribosomal Protein S12	RPMS12	HGNC: 10380

### Sheet: DAVID
Annotation Cluster 1	Enrichment Score: 6.212970351085893
Category	Term	Count	%	PValue	Genes	List Total	Pop Hits	Pop Total	Fold Enrichment	Bonferroni	Benjamini	FDR
GOTERM_CC_FAT	GO:0005654~nucleoplasm	12	36.3636	1.72172e-07	10629, 219541, 84246, 9968, 10474, 51586, 51728, 23383, 27097, 117143, 9439, 51529	25	882	12782	6.95619	1.67005e-05	1.67005e-05	0.000190003
GOTERM_CC_FAT	GO:0044451~nucleoplasm part	10	30.303	3.74678e-07	10629, 219541, 84246, 9968, 10474, 51586, 51728, 27097, 117143, 9439	25	555	12782	9.21225	3.63431e-05	1.81717e-05	0.00041348
GOTERM_CC_FAT	GO:0070013~intracellular organelle lumen	15	45.4545	4.84513e-07	9968, 6183, 51586, 27097, 92935, 10629, 84246, 219541, 10474, 51728, 23383, 4771, 117143, 9439, 51529	25	1779	12782	4.31096	4.69967e-05	1.56658e-05	0.000534691
GOTERM_CC_FAT	GO:0043233~organelle lumen	15	45.4545	6.44882e-07	9968, 6183, 51586, 27097, 92935, 10629, 84246, 219541, 10474, 51728, 23383, 4771, 117143, 9439, 51529	25	1820	12782	4.21385	6.25516e-05	1.56383e-05	0.000711667
GOTERM_CC_FAT	GO:0031974~membrane-enclosed lumen	15	45.4545	8.23956e-07	9968, 6183, 51586, 27097, 92935, 10629, 84246, 219541, 10474, 51728, 23383, 4771, 117143, 9439, 51529	25	1856	12782	4.13211	7.99206e-05	1.59846e-05	0.000909286
GOTERM_CC_FAT	GO:0031981~nuclear lumen	13	39.3939	3.17591e-06	10629, 219541, 84246, 9968, 10474, 51586, 51728, 23383, 4771, 27097, 117143, 9439, 51529	25	1450	12782	4.58389	0.000308017	4.40082e-05	0.00350477
Annotation Cluster 2	Enrichment Score: 5.1185621658747795
Category	Term	Count	%	PValue	Genes	List Total	Pop Hits	Pop Total	Fold Enrichment	Bonferroni	Benjamini	FDR
GOTERM_BP_FAT	GO:0006357~regulation of transcription from RNA polymerase II promoter	12	36.3636	2.13747e-07	7290, 10629, 219541, 84246, 9968, 10474, 27022, 51586, 6597, 196, 9439, 55832	31	727	13528	7.20309	9.98148e-05	9.98148e-05	0.000304848
GOTERM_MF_FAT	GO:0030528~transcription regulator activity	15	45.4545	3.66098e-07	7290, 9968, 27022, 51586, 6597, 27097, 196, 84246, 219541, 10629, 10474, 51728, 117143, 9439, 55832	28	1512	12983	4.59999	3.55109e-05	3.55109e-05	0.000404012
GOTERM_CC_FAT	GO:0044451~nucleoplasm part	10	30.303	3.74678e-07	10629, 219541, 84246, 9968, 10474, 51586, 51728, 27097, 117143, 9439	25	555	12782	9.21225	3.63431e-05	1.81717e-05	0.00041348
GOTERM_BP_FAT	GO:0006350~transcription	17	51.5152	1.77979e-06	7290, 9968, 27022, 51586, 6597, 27097, 112869, 196, 93624, 10629, 84246, 219541, 10474, 51728, 117143, 9439, 55832	31	2101	13528	3.53098	0.000830815	0.000415494	0.00253832
GOTERM_MF_FAT	GO:0008134~transcription factor binding	9	27.2727	6.42601e-06	7290, 10629, 9968, 10474, 6597, 27097, 117143, 196, 9439	28	513	12983	8.13471	0.000623131	0.000311614	0.00709129
GOTERM_BP_FAT	GO:0045449~regulation of transcription	17	51.5152	3.07978e-05	7290, 9968, 27022, 51586, 6597, 27097, 112869, 196, 93624, 10629, 84246, 219541, 10474, 51728, 117143, 9439, 55832	31	2601	13528	2.8522	0.0142799	0.00358924	0.0439152
GOTERM_BP_FAT	GO:0006355~regulation of transcription, DNA-dependent	12	36.3636	0.000950094	7290, 10629, 219541, 84246, 9968, 10474, 27022, 51586, 6597, 196, 9439, 55832	31	1773	13528	2.95355	0.358474	0.0312101	1.34653
GOTERM_BP_FAT	GO:0051252~regulation of RNA metabolic process	12	36.3636	0.0011475	7290, 10629, 219541, 84246, 9968, 10474, 27022, 51586, 6597, 196, 9439, 55832	31	1813	13528	2.88839	0.415027	0.0351146	1.62418
Annotation Cluster 3	Enrichment Score: 3.97125900946846
Category	Term	Count	%	PValue	Genes	List Total	Pop Hits	Pop Total	Fold Enrichment	Bonferroni	Benjamini	FDR
GOTERM_CC_FAT	GO:0016592~Srb-mediator complex	4	12.1212	2.05832e-05	219541, 84246, 9968, 51586	25	29	12782	70.5214	0.0019946	0.000221819	0.0227126
GOTERM_MF_FAT	GO:0016455~RNA polymerase II transcription mediator activity	4	12.1212	2.82721e-05	219541, 84246, 9968, 51586	28	29	12983	63.9557	0.00273867	0.000685372	0.0311956
GOTERM_MF_FAT	GO:0016251~general RNA polymerase II transcription factor activity	4	12.1212	0.0001473	219541, 84246, 9968, 51586	28	50	12983	37.0943	0.0141876	0.00178455	0.162435
GOTERM_MF_FAT	GO:0003702~RNA polymerase II transcription factor activity	5	15.1515	0.00152016	10629, 219541, 84246, 9968, 51586	28	244	12983	9.50161	0.137196	0.012222	1.66486
Annotation Cluster 4	Enrichment Score: 3.866199450558536
Category	Term	Count	%	PValue	Genes	List Total	Pop Hits	Pop Total	Fold Enrichment	Bonferroni	Benjamini	FDR
GOTERM_CC_FAT	GO:0030914~STAGA complex	4	12.1212	1.26552e-06	10629, 10474, 27097, 117143	25	12	12782	170.427	0.000122748	2.04591e-05	0.00139658
GOTERM_MF_FAT	GO:0008134~transcription factor binding	9	27.2727	6.42601e-06	7290, 10629, 9968, 10474, 6597, 27097, 117143, 196, 9439	28	513	12983	8.13471	0.000623131	0.000311614	0.00709129
GOTERM_CC_FAT	GO:0070461~SAGA-type complex	4	12.1212	1.00502e-05	10629, 10474, 27097, 117143	25	23	12782	88.9183	0.000974402	0.000121852	0.0110905
GOTERM_MF_FAT	GO:0016563~transcription activator activity	8	24.2424	1.52834e-05	10629, 9968, 10474, 6597, 27097, 117143, 9439, 55832	28	410	12983	9.04739	0.0014814	0.000494044	0.0168649
GOTERM_BP_FAT	GO:0043966~histone H3 acetylation	4	12.1212	2.47222e-05	10629, 10474, 27097, 117143	31	26	13528	67.1365	0.011479	0.00384107	0.0352532
GOTERM_MF_FAT	GO:0004468~lysine N-acetyltransferase activity	4	12.1212	6.44624e-05	10629, 10474, 27097, 117143	28	38	12983	48.8083	0.00623355	0.00124983	0.0711155
GOTERM_MF_FAT	GO:0004402~histone acetyltransferase activity	4	12.1212	6.44624e-05	10629, 10474, 27097, 117143	28	38	12983	48.8083	0.00623355	0.00124983	0.0711155
GOTERM_MF_FAT	GO:0003713~transcription coactivator activity	6	18.1818	6.97406e-05	10629, 9968, 10474, 27097, 117143, 9439	28	214	12983	13.0003	0.00674225	0.00112688	0.0769364
GOTERM_BP_FAT	GO:0051276~chromosome organization	8	24.2424	7.24157e-05	7290, 53918, 10629, 10474, 6597, 23383, 27097, 117143	31	485	13528	7.19814	0.0332539	0.00674105	0.103231
GOTERM_MF_FAT	GO:0003712~transcription cofactor activity	7	21.2121	8.24751e-05	7290, 10629, 9968, 10474, 27097, 117143, 9439	28	363	12983	8.94146	0.0079685	0.00114226	0.090979
GOTERM_CC_FAT	GO:0000123~histone acetyltransferase complex	4	12.1212	0.000107588	10629, 10474, 27097, 117143	25	50	12782	40.9024	0.0103823	0.00104311	0.118666
GOTERM_BP_FAT	GO:0016573~histone acetylation	4	12.1212	0.000159134	10629, 10474, 27097, 117143	31	48	13528	36.3656	0.0716268	0.0123105	0.226719
GOTERM_BP_FAT	GO:0016569~covalent chromatin modification	5	15.1515	0.000162991	10629, 10474, 6597, 27097, 117143	31	126	13528	17.3169	0.0732976	0.0108158	0.232208
GOTERM_BP_FAT	GO:0006473~protein amino acid acetylation	4	12.1212	0.000202121	10629, 10474, 27097, 117143	31	52	13528	33.5682	0.0900813	0.0117307	0.287881
GOTERM_BP_FAT	GO:0016568~chromatin modification	6	18.1818	0.000309217	7290, 10629, 10474, 6597, 27097, 117143	31	274	13528	9.55592	0.134482	0.0159193	0.440105
GOTERM_BP_FAT	GO:0043543~protein amino acid acylation	4	12.1212	0.000309247	10629, 10474, 27097, 117143	31	60	13528	29.0925	0.134494	0.0143402	0.440148
GOTERM_MF_FAT	GO:0008080~N-acetyltransferase activity	4	12.1212	0.000383529	10629, 10474, 27097, 117143	28	69	12983	26.8799	0.0365257	0.00412585	0.422436
GOTERM_MF_FAT	GO:0016407~acetyltransferase activity	4	12.1212	0.000636705	10629, 10474, 27097, 117143	28	82	12983	22.6185	0.0599104	0.00615896	0.700405
GOTERM_MF_FAT	GO:0016410~N-acyltransferase activity	4	12.1212	0.000659668	10629, 10474, 27097, 117143	28	83	12983	22.346	0.0620034	0.0058021	0.725582
GOTERM_BP_FAT	GO:0006325~chromatin organization	6	18.1818	0.00132856	7290, 10629, 10474, 6597, 27097, 117143	31	378	13528	6.92678	0.462514	0.03806	1.87821
GOTERM_BP_FAT	GO:0016570~histone modification	4	12.1212	0.00243225	10629, 10474, 27097, 117143	31	122	13528	14.3078	0.679299	0.0647083	3.41351
GOTERM_CC_FAT	GO:0005667~transcription factor complex	3	9.09091	0.0585254	10474, 27097, 9439	25	210	12782	7.304	0.99712	0.362365	48.6003
Annotation Cluster 5	Enrichment Score: 2.3224600249101397
Category	Term	Count	%	PValue	Genes	List Total	Pop Hits	Pop Total	Fold Enrichment	Bonferroni	Benjamini	FDR
GOTERM_MF_FAT	GO:0008134~transcription factor binding	9	27.2727	6.42601e-06	7290, 10629, 9968, 10474, 6597, 27097, 117143, 196, 9439	28	513	12983	8.13471	0.000623131	0.000311614	0.00709129
GOTERM_MF_FAT	GO:0003713~transcription coactivator activity	6	18.1818	6.97406e-05	10629, 9968, 10474, 27097, 117143, 9439	28	214	12983	13.0003	0.00674225	0.00112688	0.0769364
GOTERM_MF_FAT	GO:0003712~transcription cofactor activity	7	21.2121	8.24751e-05	7290, 10629, 9968, 10474, 27097, 117143, 9439	28	363	12983	8.94146	0.0079685	0.00114226	0.090979
GOTERM_BP_FAT	GO:0006351~transcription, DNA-dependent	6	18.1818	0.00041429	10629, 9968, 51728, 27097, 196, 9439	31	292	13528	8.96686	0.175941	0.0174383	0.589245
GOTERM_BP_FAT	GO:0032774~RNA biosynthetic process	6	18.1818	0.000440922	10629, 9968, 51728, 27097, 196, 9439	31	296	13528	8.84568	0.186131	0.0170165	0.627012
GOTERM_BP_FAT	GO:0006352~transcription initiation	3	9.09091	0.0144743	10629, 9968, 9439	31	83	13528	15.773	0.998896	0.266183	18.7747
GOTERM_BP_FAT	GO:0006366~transcription from RNA polymerase II promoter	4	12.1212	0.0147043	9968, 27097, 196, 9439	31	234	13528	7.45961	0.99901	0.259759	19.0446
GOTERM_BP_FAT	GO:0070271~protein complex biogenesis	3	9.09091	0.309086	10629, 9968, 9439	31	505	13528	2.5924	1	0.97462	99.4873
GOTERM_BP_FAT	GO:0006461~protein complex assembly	3	9.09091	0.309086	10629, 9968, 9439	31	505	13528	2.5924	1	0.97462	99.4873
GOTERM_BP_FAT	GO:0065003~macromolecular complex assembly	3	9.09091	0.43787	10629, 9968, 9439	31	665	13528	1.96866	1	0.988705	99.973
GOTERM_BP_FAT	GO:0043933~macromolecular complex subunit organization	3	9.09091	0.472037	10629, 9968, 9439	31	710	13528	1.84389	1	0.992478	99.9889
Annotation Cluster 6	Enrichment Score: 1.4530381022376702
Category	Term	Count	%	PValue	Genes	List Total	Pop Hits	Pop Total	Fold Enrichment	Bonferroni	Benjamini	FDR
GOTERM_BP_FAT	GO:0045944~positive regulation of transcription from RNA polymerase II promoter	5	15.1515	0.00868007	9968, 27022, 6597, 196, 55832	31	371	13528	5.88123	0.982945	0.184182	11.6917
GOTERM_BP_FAT	GO:0045893~positive regulation of transcription, DNA-dependent	5	15.1515	0.0202358	9968, 27022, 6597, 196, 55832	31	477	13528	4.57429	0.999929	0.328199	25.2907
GOTERM_BP_FAT	GO:0051254~positive regulation of RNA metabolic process	5	15.1515	0.0207976	9968, 27022, 6597, 196, 55832	31	481	13528	4.53625	0.999945	0.324699	25.8993
GOTERM_BP_FAT	GO:0045941~positive regulation of transcription	5	15.1515	0.0346913	9968, 27022, 6597, 196, 55832	31	564	13528	3.86868	1	0.457022	39.5623
GOTERM_BP_FAT	GO:0010628~positive regulation of gene expression	5	15.1515	0.0380773	9968, 27022, 6597, 196, 55832	31	581	13528	3.75548	1	0.453553	42.5165
GOTERM_BP_FAT	GO:0010604~positive regulation of macromolecule metabolic process	6	18.1818	0.0383937	9968, 27022, 6597, 196, 51529, 55832	31	857	13528	3.05522	1	0.44555	42.7856
GOTERM_BP_FAT	GO:0045935~positive regulation of nucleobase, nucleoside, nucleotide and nucleic acid metabolic process	5	15.1515	0.0474795	9968, 27022, 6597, 196, 55832	31	624	13528	3.49669	1	0.497611	50.0307
GOTERM_BP_FAT	GO:0051173~positive regulation of nitrogen compound metabolic process	5	15.1515	0.0522631	9968, 27022, 6597, 196, 55832	31	644	13528	3.3881	1	0.52159	53.493
GOTERM_BP_FAT	GO:0010557~positive regulation of macromolecule biosynthetic process	5	15.1515	0.0547525	9968, 27022, 6597, 196, 55832	31	654	13528	3.33629	1	0.528255	55.2052
GOTERM_BP_FAT	GO:0031328~positive regulation of cellular biosynthetic process	5	15.1515	0.0628819	9968, 27022, 6597, 196, 55832	31	685	13528	3.18531	1	0.54984	60.3971
GOTERM_BP_FAT	GO:0009891~positive regulation of biosynthetic process	5	15.1515	0.0656365	9968, 27022, 6597, 196, 55832	31	695	13528	3.13948	1	0.556446	62.0254
Annotation Cluster 7	Enrichment Score: 1.295480614981709
Category	Term	Count	%	PValue	Genes	List Total	Pop Hits	Pop Total	Fold Enrichment	Bonferroni	Benjamini	FDR
GOTERM_BP_FAT	GO:0001824~blastocyst development	3	9.09091	0.00405733	27022, 6597, 8452	31	43	13528	30.4456	0.850226	0.100107	5.63347
GOTERM_BP_FAT	GO:0001701~in utero embryonic development	3	9.09091	0.0577232	27022, 6597, 8452	31	176	13528	7.43842	1	0.537579	57.1717
GOTERM_BP_FAT	GO:0043009~chordate embryonic development	3	9.09091	0.16641	27022, 6597, 8452	31	331	13528	3.95517	1	0.86785	92.5421
GOTERM_BP_FAT	GO:0009792~embryonic development ending in birth or egg hatching	3	9.09091	0.168775	27022, 6597, 8452	31	334	13528	3.91964	1	0.86569	92.8382
Annotation Cluster 8	Enrichment Score: 0.7064571015586933
Category	Term	Count	%	PValue	Genes	List Total	Pop Hits	Pop Total	Fold Enrichment	Bonferroni	Benjamini	FDR
GOTERM_BP_FAT	GO:0007049~cell cycle	5	15.1515	0.0902747	53918, 8452, 23383, 196, 51529	31	776	13528	2.81177	1	0.668657	74.0598
GOTERM_BP_FAT	GO:0000278~mitotic cell cycle	3	9.09091	0.197585	8452, 23383, 51529	31	370	13528	3.53827	1	0.903322	95.6696
GOTERM_BP_FAT	GO:0022403~cell cycle phase	3	9.09091	0.233596	8452, 23383, 51529	31	414	13528	3.16223	1	0.932858	97.7503
GOTERM_BP_FAT	GO:0022402~cell cycle process	3	9.09091	0.358415	8452, 23383, 51529	31	565	13528	2.3171	1	0.981422	99.8217
Annotation Cluster 9	Enrichment Score: 0.6481042852550444
Category	Term	Count	%	PValue	Genes	List Total	Pop Hits	Pop Total	Fold Enrichment	Bonferroni	Benjamini	FDR
GOTERM_CC_FAT	GO:0000785~chromatin	3	9.09091	0.053673	7290, 6597, 23383	25	200	12782	7.6692	0.995258	0.359774	45.6
GOTERM_CC_FAT	GO:0044427~chromosomal part	3	9.09091	0.162826	7290, 6597, 23383	25	386	12782	3.97368	1	0.708107	85.9323
GOTERM_CC_FAT	GO:0005694~chromosome	3	9.09091	0.213245	7290, 6597, 23383	25	460	12782	3.33443	1	0.787955	92.9121
GOTERM_CC_FAT	GO:0043228~non-membrane-bounded organelle	6	18.1818	0.555341	7290, 9968, 6183, 6597, 23383, 4771	25	2596	12782	1.18169	1	0.987316	99.9869
GOTERM_CC_FAT	GO:0043232~intracellular non-membrane-bounded organelle	6	18.1818	0.555341	7290, 9968, 6183, 6597, 23383, 4771	25	2596	12782	1.18169	1	0.987316	99.9869
Annotation Cluster 10	Enrichment Score: 0.528880835312606
Category	Term	Count	%	PValue	Genes	List Total	Pop Hits	Pop Total	Fold Enrichment	Bonferroni	Benjamini	FDR
GOTERM_CC_FAT	GO:0000151~ubiquitin ligase complex	3	9.09091	0.0122365	8452, 51529, 55832	25	90	12782	17.0427	0.697074	0.102884	12.7045
GOTERM_BP_FAT	GO:0043632~modification-dependent macromolecule catabolic process	3	9.09091	0.36573	8452, 51529, 55832	31	574	13528	2.28077	1	0.9805	99.8486
GOTERM_BP_FAT	GO:0019941~modification-dependent protein catabolic process	3	9.09091	0.36573	8452, 51529, 55832	31	574	13528	2.28077	1	0.9805	99.8486
GOTERM_BP_FAT	GO:0051603~proteolysis involved in cellular protein catabolic process	3	9.09091	0.386702	8452, 51529, 55832	31	600	13528	2.18194	1	0.983044	99.9063
GOTERM_BP_FAT	GO:0044257~cellular protein catabolic process	3	9.09091	0.389105	8452, 51529, 55832	31	603	13528	2.17108	1	0.982363	99.9114
GOTERM_BP_FAT	GO:0030163~protein catabolic process	3	9.09091	0.404237	8452, 51529, 55832	31	622	13528	2.10476	1	0.984549	99.938
GOTERM_BP_FAT	GO:0044265~cellular macromolecule catabolic process	3	9.09091	0.483171	8452, 51529, 55832	31	725	13528	1.80574	1	0.993068	99.9918
GOTERM_BP_FAT	GO:0009057~macromolecule catabolic process	3	9.09091	0.523525	8452, 51529, 55832	31	781	13528	1.67626	1	0.995894	99.9974
GOTERM_BP_FAT	GO:0006508~proteolysis	3	9.09091	0.6902	8452, 51529, 55832	31	1054	13528	1.24209	1	0.999779	100
Annotation Cluster 11	Enrichment Score: 0.5004712657605549
Category	Term	Count	%	PValue	Genes	List Total	Pop Hits	Pop Total	Fold Enrichment	Bonferroni	Benjamini	FDR
GOTERM_BP_FAT	GO:0010605~negative regulation of macromolecule metabolic process	4	12.1212	0.220885	27022, 6597, 4771, 51529	31	734	13528	2.37813	1	0.925	97.1555
GOTERM_BP_FAT	GO:0045934~negative regulation of nucleobase, nucleoside, nucleotide and nucleic acid metabolic process	3	9.09091	0.31488	27022, 6597, 4771	31	512	13528	2.55696	1	0.974757	99.5453
GOTERM_BP_FAT	GO:0051172~negative regulation of nitrogen compound metabolic process	3	9.09091	0.320667	27022, 6597, 4771	31	519	13528	2.52247	1	0.974901	99.5971
GOTERM_BP_FAT	GO:0010558~negative regulation of macromolecule biosynthetic process	3	9.09091	0.343709	27022, 6597, 4771	31	547	13528	2.39335	1	0.980426	99.7537
GOTERM_BP_FAT	GO:0031327~negative regulation of cellular biosynthetic process	3	9.09091	0.355156	27022, 6597, 4771	31	561	13528	2.33362	1	0.982003	99.8084
GOTERM_BP_FAT	GO:0009890~negative regulation of biosynthetic process	3	9.09091	0.364919	27022, 6597, 4771	31	573	13528	2.28475	1	0.981691	99.8459
Annotation Cluster 12	Enrichment Score: 0.043836488277506525
Category	Term	Count	%	PValue	Genes	List Total	Pop Hits	Pop Total	Fold Enrichment	Bonferroni	Benjamini	FDR
GOTERM_MF_FAT	GO:0000166~nucleotide binding	4	12.1212	0.869655	6597, 85476, 92935, 5226	28	2245	12983	0.826153	1	0.999996	100
GOTERM_MF_FAT	GO:0032553~ribonucleotide binding	3	9.09091	0.911448	6597, 85476, 92935	28	1836	12983	0.757645	1	0.999999	100
GOTERM_MF_FAT	GO:0032555~purine ribonucleotide binding	3	9.09091	0.911448	6597, 85476, 92935	28	1836	12983	0.757645	1	0.999999	100
GOTERM_MF_FAT	GO:0017076~purine nucleotide binding	3	9.09091	0.924364	6597, 85476, 92935	28	1918	12983	0.725253	1	0.999999	100
Annotation Cluster 13	Enrichment Score: 0.025432988215630784
Category	Term	Count	%	PValue	Genes	List Total	Pop Hits	Pop Total	Fold Enrichment	Bonferroni	Benjamini	FDR
GOTERM_MF_FAT	GO:0046914~transition metal ion binding	5	15.1515	0.861437	1537, 120227, 51728, 51529, 93624	28	2785	12983	0.832457	1	0.999997	100
GOTERM_MF_FAT	GO:0046872~metal ion binding	6	18.1818	0.961394	53918, 1537, 120227, 51728, 51529, 93624	28	4140	12983	0.671998	1	1	100
GOTERM_MF_FAT	GO:0043169~cation binding	6	18.1818	0.963996	53918, 1537, 120227, 51728, 51529, 93624	28	4179	12983	0.665727	1	1	100
GOTERM_MF_FAT	GO:0008270~zinc ion binding	3	9.09091	0.965695	51728, 51529, 93624	28	2311	12983	0.601919	1	1	100
GOTERM_MF_FAT	GO:0043167~ion binding	6	18.1818	0.967821	53918, 1537, 120227, 51728, 51529, 93624	28	4241	12983	0.655994	1	1	100

### Sheet: GO
Category	Term		Count	%	PValue	Genes	List Total	Pop Hits	Pop Total	Fold Enrichment	Bonferroni	Benjamini	FDR			Term	PValue
GOTERM_CC_FAT	GO:0005654	nucleoplasm	12	36.3636	1.72172e-07	10629, 219541, 84246, 9968, 10474, 51586, 51728, 23383, 27097, 117143, 9439, 51529	25	882	12782	6.95619	1.67005e-05	1.67005e-05	0.000190003			GO:0005654	1.72172e-07
GOTERM_CC_FAT	GO:0044451	nucleoplasm part	10	30.303	3.74678e-07	10629, 219541, 84246, 9968, 10474, 51586, 51728, 27097, 117143, 9439	25	555	12782	9.21225	3.63431e-05	1.81717e-05	0.00041348			GO:0044451	3.74678e-07
GOTERM_CC_FAT	GO:0070013	intracellular organelle lumen	15	45.4545	4.84513e-07	9968, 6183, 51586, 27097, 92935, 10629, 84246, 219541, 10474, 51728, 23383, 4771, 117143, 9439, 51529	25	1779	12782	4.31096	4.69967e-05	1.56658e-05	0.000534691			GO:0070013	4.84513e-07
GOTERM_CC_FAT	GO:0043233	organelle lumen	15	45.4545	6.44882e-07	9968, 6183, 51586, 27097, 92935, 10629, 84246, 219541, 10474, 51728, 23383, 4771, 117143, 9439, 51529	25	1820	12782	4.21385	6.25516e-05	1.56383e-05	0.000711667			GO:0043233	6.44882e-07
GOTERM_CC_FAT	GO:0031974	membrane-enclosed lumen	15	45.4545	8.23956e-07	9968, 6183, 51586, 27097, 92935, 10629, 84246, 219541, 10474, 51728, 23383, 4771, 117143, 9439, 51529	25	1856	12782	4.13211	7.99206e-05	1.59846e-05	0.000909286			GO:0031974	8.23956e-07
GOTERM_CC_FAT	GO:0031981	nuclear lumen	13	39.3939	3.17591e-06	10629, 219541, 84246, 9968, 10474, 51586, 51728, 23383, 4771, 27097, 117143, 9439, 51529	25	1450	12782	4.58389	0.000308017	4.40082e-05	0.00350477			GO:0031981	3.17591e-06
GOTERM_BP_FAT	GO:0006357	regulation of transcription from RNA polymerase II promoter	12	36.3636	2.13747e-07	7290, 10629, 219541, 84246, 9968, 10474, 27022, 51586, 6597, 196, 9439, 55832	31	727	13528	7.20309	9.98148e-05	9.98148e-05	0.000304848			GO:0006357	2.13747e-07
GOTERM_MF_FAT	GO:0030528	transcription regulator activity	15	45.4545	3.66098e-07	7290, 9968, 27022, 51586, 6597, 27097, 196, 84246, 219541, 10629, 10474, 51728, 117143, 9439, 55832	28	1512	12983	4.59999	3.55109e-05	3.55109e-05	0.000404012			GO:0030528	3.66098e-07
GOTERM_BP_FAT	GO:0006350	transcription	17	51.5152	1.77979e-06	7290, 9968, 27022, 51586, 6597, 27097, 112869, 196, 93624, 10629, 84246, 219541, 10474, 51728, 117143, 9439, 55832	31	2101	13528	3.53098	0.000830815	0.000415494	0.00253832			GO:0006350	1.77979e-06
GOTERM_MF_FAT	GO:0008134	transcription factor binding	9	27.2727	6.42601e-06	7290, 10629, 9968, 10474, 6597, 27097, 117143, 196, 9439	28	513	12983	8.13471	0.000623131	0.000311614	0.00709129			GO:0008134	6.42601e-06
GOTERM_BP_FAT	GO:0045449	regulation of transcription	17	51.5152	3.07978e-05	7290, 9968, 27022, 51586, 6597, 27097, 112869, 196, 93624, 10629, 84246, 219541, 10474, 51728, 117143, 9439, 55832	31	2601	13528	2.8522	0.0142799	0.00358924	0.0439152			GO:0045449	3.07978e-05
GOTERM_BP_FAT	GO:0006355	regulation of transcription, DNA-dependent	12	36.3636	0.000950094	7290, 10629, 219541, 84246, 9968, 10474, 27022, 51586, 6597, 196, 9439, 55832	31	1773	13528	2.95355	0.358474	0.0312101	1.34653			GO:0006355	0.000950094
GOTERM_BP_FAT	GO:0051252	regulation of RNA metabolic process	12	36.3636	0.0011475	7290, 10629, 219541, 84246, 9968, 10474, 27022, 51586, 6597, 196, 9439, 55832	31	1813	13528	2.88839	0.415027	0.0351146	1.62418			GO:0051252	0.0011475
GOTERM_CC_FAT	GO:0016592	Srb-mediator complex	4	12.1212	2.05832e-05	219541, 84246, 9968, 51586	25	29	12782	70.5214	0.0019946	0.000221819	0.0227126			GO:0016592	2.05832e-05
GOTERM_MF_FAT	GO:0016455	RNA polymerase II transcription mediator activity	4	12.1212	2.82721e-05	219541, 84246, 9968, 51586	28	29	12983	63.9557	0.00273867	0.000685372	0.0311956			GO:0016455	2.82721e-05
GOTERM_MF_FAT	GO:0016251	general RNA polymerase II transcription factor activity	4	12.1212	0.0001473	219541, 84246, 9968, 51586	28	50	12983	37.0943	0.0141876	0.00178455	0.162435			GO:0016251	0.0001473
GOTERM_MF_FAT	GO:0003702	RNA polymerase II transcription factor activity	5	15.1515	0.00152016	10629, 219541, 84246, 9968, 51586	28	244	12983	9.50161	0.137196	0.012222	1.66486			GO:0003702	0.00152016
GOTERM_CC_FAT	GO:0030914	STAGA complex	4	12.1212	1.26552e-06	10629, 10474, 27097, 117143	25	12	12782	170.427	0.000122748	2.04591e-05	0.00139658			GO:0030914	1.26552e-06
GOTERM_CC_FAT	GO:0070461	SAGA-type complex	4	12.1212	1.00502e-05	10629, 10474, 27097, 117143	25	23	12782	88.9183	0.000974402	0.000121852	0.0110905			GO:0070461	1.00502e-05
GOTERM_MF_FAT	GO:0016563	transcription activator activity	8	24.2424	1.52834e-05	10629, 9968, 10474, 6597, 27097, 117143, 9439, 55832	28	410	12983	9.04739	0.0014814	0.000494044	0.0168649			GO:0016563	1.52834e-05
GOTERM_BP_FAT	GO:0043966	histone H3 acetylation	4	12.1212	2.47222e-05	10629, 10474, 27097, 117143	31	26	13528	67.1365	0.011479	0.00384107	0.0352532			GO:0043966	2.47222e-05
GOTERM_MF_FAT	GO:0004468	lysine N-acetyltransferase activity	4	12.1212	6.44624e-05	10629, 10474, 27097, 117143	28	38	12983	48.8083	0.00623355	0.00124983	0.0711155			GO:0004468	6.44624e-05
GOTERM_MF_FAT	GO:0004402	histone acetyltransferase activity	4	12.1212	6.44624e-05	10629, 10474, 27097, 117143	28	38	12983	48.8083	0.00623355	0.00124983	0.0711155			GO:0004402	6.44624e-05
GOTERM_MF_FAT	GO:0003713	transcription coactivator activity	6	18.1818	6.97406e-05	10629, 9968, 10474, 27097, 117143, 9439	28	214	12983	13.0003	0.00674225	0.00112688	0.0769364			GO:0003713	6.97406e-05
GOTERM_BP_FAT	GO:0051276	chromosome organization	8	24.2424	7.24157e-05	7290, 53918, 10629, 10474, 6597, 23383, 27097, 117143	31	485	13528	7.19814	0.0332539	0.00674105	0.103231			GO:0051276	7.24157e-05
GOTERM_MF_FAT	GO:0003712	transcription cofactor activity	7	21.2121	8.24751e-05	7290, 10629, 9968, 10474, 27097, 117143, 9439	28	363	12983	8.94146	0.0079685	0.00114226	0.090979			GO:0003712	8.24751e-05
GOTERM_CC_FAT	GO:0000123	histone acetyltransferase complex	4	12.1212	0.000107588	10629, 10474, 27097, 117143	25	50	12782	40.9024	0.0103823	0.00104311	0.118666			GO:0000123	0.000107588
GOTERM_BP_FAT	GO:0016573	histone acetylation	4	12.1212	0.000159134	10629, 10474, 27097, 117143	31	48	13528	36.3656	0.0716268	0.0123105	0.226719			GO:0016573	0.000159134
GOTERM_BP_FAT	GO:0016569	covalent chromatin modification	5	15.1515	0.000162991	10629, 10474, 6597, 27097, 117143	31	126	13528	17.3169	0.0732976	0.0108158	0.232208			GO:0016569	0.000162991
GOTERM_BP_FAT	GO:0006473	protein amino acid acetylation	4	12.1212	0.000202121	10629, 10474, 27097, 117143	31	52	13528	33.5682	0.0900813	0.0117307	0.287881			GO:0006473	0.000202121
GOTERM_BP_FAT	GO:0016568	chromatin modification	6	18.1818	0.000309217	7290, 10629, 10474, 6597, 27097, 117143	31	274	13528	9.55592	0.134482	0.0159193	0.440105			GO:0016568	0.000309217
GOTERM_BP_FAT	GO:0043543	protein amino acid acylation	4	12.1212	0.000309247	10629, 10474, 27097, 117143	31	60	13528	29.0925	0.134494	0.0143402	0.440148			GO:0043543	0.000309247
GOTERM_MF_FAT	GO:0008080	N-acetyltransferase activity	4	12.1212	0.000383529	10629, 10474, 27097, 117143	28	69	12983	26.8799	0.0365257	0.00412585	0.422436			GO:0008080	0.000383529
GOTERM_MF_FAT	GO:0016407	acetyltransferase activity	4	12.1212	0.000636705	10629, 10474, 27097, 117143	28	82	12983	22.6185	0.0599104	0.00615896	0.700405			GO:0016407	0.000636705
GOTERM_MF_FAT	GO:0016410	N-acyltransferase activity	4	12.1212	0.000659668	10629, 10474, 27097, 117143	28	83	12983	22.346	0.0620034	0.0058021	0.725582			GO:0016410	0.000659668
GOTERM_BP_FAT	GO:0006325	chromatin organization	6	18.1818	0.00132856	7290, 10629, 10474, 6597, 27097, 117143	31	378	13528	6.92678	0.462514	0.03806	1.87821			GO:0006325	0.00132856
GOTERM_BP_FAT	GO:0016570	histone modification	4	12.1212	0.00243225	10629, 10474, 27097, 117143	31	122	13528	14.3078	0.679299	0.0647083	3.41351			GO:0016570	0.00243225
GOTERM_CC_FAT	GO:0005667	transcription factor complex	3	9.09091	0.0585254	10474, 27097, 9439	25	210	12782	7.304	0.99712	0.362365	48.6003			GO:0005667	0.0585254
GOTERM_BP_FAT	GO:0006351	transcription, DNA-dependent	6	18.1818	0.00041429	10629, 9968, 51728, 27097, 196, 9439	31	292	13528	8.96686	0.175941	0.0174383	0.589245			GO:0006351	0.00041429
GOTERM_BP_FAT	GO:0032774	RNA biosynthetic process	6	18.1818	0.000440922	10629, 9968, 51728, 27097, 196, 9439	31	296	13528	8.84568	0.186131	0.0170165	0.627012			GO:0032774	0.000440922
GOTERM_BP_FAT	GO:0006352	transcription initiation	3	9.09091	0.0144743	10629, 9968, 9439	31	83	13528	15.773	0.998896	0.266183	18.7747			GO:0006352	0.0144743
GOTERM_BP_FAT	GO:0006366	transcription from RNA polymerase II promoter	4	12.1212	0.0147043	9968, 27097, 196, 9439	31	234	13528	7.45961	0.99901	0.259759	19.0446			GO:0006366	0.0147043
GOTERM_BP_FAT	GO:0070271	protein complex biogenesis	3	9.09091	0.309086	10629, 9968, 9439	31	505	13528	2.5924	1	0.97462	99.4873			GO:0070271	0.309086
GOTERM_BP_FAT	GO:0006461	protein complex assembly	3	9.09091	0.309086	10629, 9968, 9439	31	505	13528	2.5924	1	0.97462	99.4873			GO:0006461	0.309086
GOTERM_BP_FAT	GO:0065003	macromolecular complex assembly	3	9.09091	0.43787	10629, 9968, 9439	31	665	13528	1.96866	1	0.988705	99.973			GO:0065003	0.43787
GOTERM_BP_FAT	GO:0043933	macromolecular complex subunit organization	3	9.09091	0.472037	10629, 9968, 9439	31	710	13528	1.84389	1	0.992478	99.9889			GO:0043933	0.472037
GOTERM_BP_FAT	GO:0045944	positive regulation of transcription from RNA polymerase II promoter	5	15.1515	0.00868007	9968, 27022, 6597, 196, 55832	31	371	13528	5.88123	0.982945	0.184182	11.6917			GO:0045944	0.00868007
GOTERM_BP_FAT	GO:0045893	positive regulation of transcription, DNA-dependent	5	15.1515	0.0202358	9968, 27022, 6597, 196, 55832	31	477	13528	4.57429	0.999929	0.328199	25.2907			GO:0045893	0.0202358
GOTERM_BP_FAT	GO:0051254	positive regulation of RNA metabolic process	5	15.1515	0.0207976	9968, 27022, 6597, 196, 55832	31	481	13528	4.53625	0.999945	0.324699	25.8993			GO:0051254	0.0207976
GOTERM_BP_FAT	GO:0045941	positive regulation of transcription	5	15.1515	0.0346913	9968, 27022, 6597, 196, 55832	31	564	13528	3.86868	1	0.457022	39.5623			GO:0045941	0.0346913
GOTERM_BP_FAT	GO:0010628	positive regulation of gene expression	5	15.1515	0.0380773	9968, 27022, 6597, 196, 55832	31	581	13528	3.75548	1	0.453553	42.5165			GO:0010628	0.0380773
GOTERM_BP_FAT	GO:0010604	positive regulation of macromolecule metabolic process	6	18.1818	0.0383937	9968, 27022, 6597, 196, 51529, 55832	31	857	13528	3.05522	1	0.44555	42.7856			GO:0010604	0.0383937
GOTERM_BP_FAT	GO:0045935	positive regulation of nucleobase, nucleoside, nucleotide and nucleic acid metabolic process	5	15.1515	0.0474795	9968, 27022, 6597, 196, 55832	31	624	13528	3.49669	1	0.497611	50.0307			GO:0045935	0.0474795
GOTERM_BP_FAT	GO:0051173	positive regulation of nitrogen compound metabolic process	5	15.1515	0.0522631	9968, 27022, 6597, 196, 55832	31	644	13528	3.3881	1	0.52159	53.493			GO:0051173	0.0522631
GOTERM_BP_FAT	GO:0010557	positive regulation of macromolecule biosynthetic process	5	15.1515	0.0547525	9968, 27022, 6597, 196, 55832	31	654	13528	3.33629	1	0.528255	55.2052			GO:0010557	0.0547525
GOTERM_BP_FAT	GO:0031328	positive regulation of cellular biosynthetic process	5	15.1515	0.0628819	9968, 27022, 6597, 196, 55832	31	685	13528	3.18531	1	0.54984	60.3971			GO:0031328	0.0628819
GOTERM_BP_FAT	GO:0009891	positive regulation of biosynthetic process	5	15.1515	0.0656365	9968, 27022, 6597, 196, 55832	31	695	13528	3.13948	1	0.556446	62.0254			GO:0009891	0.0656365
GOTERM_BP_FAT	GO:0001824	blastocyst development	3	9.09091	0.00405733	27022, 6597, 8452	31	43	13528	30.4456	0.850226	0.100107	5.63347			GO:0001824	0.00405733
GOTERM_BP_FAT	GO:0001701	in utero embryonic development	3	9.09091	0.0577232	27022, 6597, 8452	31	176	13528	7.43842	1	0.537579	57.1717			GO:0001701	0.0577232
GOTERM_BP_FAT	GO:0043009	chordate embryonic development	3	9.09091	0.16641	27022, 6597, 8452	31	331	13528	3.95517	1	0.86785	92.5421			GO:0043009	0.16641
GOTERM_BP_FAT	GO:0009792	embryonic development ending in birth or egg hatching	3	9.09091	0.168775	27022, 6597, 8452	31	334	13528	3.91964	1	0.86569	92.8382			GO:0009792	0.168775
GOTERM_BP_FAT	GO:0007049	cell cycle	5	15.1515	0.0902747	53918, 8452, 23383, 196, 51529	31	776	13528	2.81177	1	0.668657	74.0598			GO:0007049	0.0902747
GOTERM_BP_FAT	GO:0000278	mitotic cell cycle	3	9.09091	0.197585	8452, 23383, 51529	31	370	13528	3.53827	1	0.903322	95.6696			GO:0000278	0.197585
GOTERM_BP_FAT	GO:0022403	cell cycle phase	3	9.09091	0.233596	8452, 23383, 51529	31	414	13528	3.16223	1	0.932858	97.7503			GO:0022403	0.233596
GOTERM_BP_FAT	GO:0022402	cell cycle process	3	9.09091	0.358415	8452, 23383, 51529	31	565	13528	2.3171	1	0.981422	99.8217			GO:0022402	0.358415
GOTERM_CC_FAT	GO:0000785	chromatin	3	9.09091	0.053673	7290, 6597, 23383	25	200	12782	7.6692	0.995258	0.359774	45.6			GO:0000785	0.053673
GOTERM_CC_FAT	GO:0044427	chromosomal part	3	9.09091	0.162826	7290, 6597, 23383	25	386	12782	3.97368	1	0.708107	85.9323			GO:0044427	0.162826
GOTERM_CC_FAT	GO:0005694	chromosome	3	9.09091	0.213245	7290, 6597, 23383	25	460	12782	3.33443	1	0.787955	92.9121			GO:0005694	0.213245
GOTERM_CC_FAT	GO:0043228	non-membrane-bounded organelle	6	18.1818	0.555341	7290, 9968, 6183, 6597, 23383, 4771	25	2596	12782	1.18169	1	0.987316	99.9869			GO:0043228	0.555341
GOTERM_CC_FAT	GO:0043232	intracellular non-membrane-bounded organelle	6	18.1818	0.555341	7290, 9968, 6183, 6597, 23383, 4771	25	2596	12782	1.18169	1	0.987316	99.9869			GO:0043232	0.555341
GOTERM_CC_FAT	GO:0000151	ubiquitin ligase complex	3	9.09091	0.0122365	8452, 51529, 55832	25	90	12782	17.0427	0.697074	0.102884	12.7045			GO:0000151	0.0122365
GOTERM_BP_FAT	GO:0043632	modification-dependent macromolecule catabolic process	3	9.09091	0.36573	8452, 51529, 55832	31	574	13528	2.28077	1	0.9805	99.8486			GO:0043632	0.36573
GOTERM_BP_FAT	GO:0019941	modification-dependent protein catabolic process	3	9.09091	0.36573	8452, 51529, 55832	31	574	13528	2.28077	1	0.9805	99.8486			GO:0019941	0.36573
GOTERM_BP_FAT	GO:0051603	proteolysis involved in cellular protein catabolic process	3	9.09091	0.386702	8452, 51529, 55832	31	600	13528	2.18194	1	0.983044	99.9063			GO:0051603	0.386702
GOTERM_BP_FAT	GO:0044257	cellular protein catabolic process	3	9.09091	0.389105	8452, 51529, 55832	31	603	13528	2.17108	1	0.982363	99.9114			GO:0044257	0.389105
GOTERM_BP_FAT	GO:0030163	protein catabolic process	3	9.09091	0.404237	8452, 51529, 55832	31	622	13528	2.10476	1	0.984549	99.938			GO:0030163	0.404237
GOTERM_BP_FAT	GO:0044265	cellular macromolecule catabolic process	3	9.09091	0.483171	8452, 51529, 55832	31	725	13528	1.80574	1	0.993068	99.9918			GO:0044265	0.483171
GOTERM_BP_FAT	GO:0009057	macromolecule catabolic process	3	9.09091	0.523525	8452, 51529, 55832	31	781	13528	1.67626	1	0.995894	99.9974			GO:0009057	0.523525
GOTERM_BP_FAT	GO:0006508	proteolysis	3	9.09091	0.6902	8452, 51529, 55832	31	1054	13528	1.24209	1	0.999779	100			GO:0006508	0.6902
GOTERM_BP_FAT	GO:0010605	negative regulation of macromolecule metabolic process	4	12.1212	0.220885	27022, 6597, 4771, 51529	31	734	13528	2.37813	1	0.925	97.1555			GO:0010605	0.220885
GOTERM_BP_FAT	GO:0045934	negative regulation of nucleobase, nucleoside, nucleotide and nucleic acid metabolic process	3	9.09091	0.31488	27022, 6597, 4771	31	512	13528	2.55696	1	0.974757	99.5453			GO:0045934	0.31488
GOTERM_BP_FAT	GO:0051172	negative regulation of nitrogen compound metabolic process	3	9.09091	0.320667	27022, 6597, 4771	31	519	13528	2.52247	1	0.974901	99.5971			GO:0051172	0.320667
GOTERM_BP_FAT	GO:0010558	negative regulation of macromolecule biosynthetic process	3	9.09091	0.343709	27022, 6597, 4771	31	547	13528	2.39335	1	0.980426	99.7537			GO:0010558	0.343709
GOTERM_BP_FAT	GO:0031327	negative regulation of cellular biosynthetic process	3	9.09091	0.355156	27022, 6597, 4771	31	561	13528	2.33362	1	0.982003	99.8084			GO:0031327	0.355156
GOTERM_BP_FAT	GO:0009890	negative regulation of biosynthetic process	3	9.09091	0.364919	27022, 6597, 4771	31	573	13528	2.28475	1	0.981691	99.8459			GO:0009890	0.364919
GOTERM_MF_FAT	GO:0000166	nucleotide binding	4	12.1212	0.869655	6597, 85476, 92935, 5226	28	2245	12983	0.826153	1	0.999996	100			GO:0000166	0.869655
GOTERM_MF_FAT	GO:0032553	ribonucleotide binding	3	9.09091	0.911448	6597, 85476, 92935	28	1836	12983	0.757645	1	0.999999	100			GO:0032553	0.911448
GOTERM_MF_FAT	GO:0032555	purine ribonucleotide binding	3	9.09091	0.911448	6597, 85476, 92935	28	1836	12983	0.757645	1	0.999999	100			GO:0032555	0.911448
GOTERM_MF_FAT	GO:0017076	purine nucleotide binding	3	9.09091	0.924364	6597, 85476, 92935	28	1918	12983	0.725253	1	0.999999	100			GO:0017076	0.924364
GOTERM_MF_FAT	GO:0046914	transition metal ion binding	5	15.1515	0.861437	1537, 120227, 51728, 51529, 93624	28	2785	12983	0.832457	1	0.999997	100			GO:0046914	0.861437
GOTERM_MF_FAT	GO:0046872	metal ion binding	6	18.1818	0.961394	53918, 1537, 120227, 51728, 51529, 93624	28	4140	12983	0.671998	1	1	100			GO:0046872	0.961394
GOTERM_MF_FAT	GO:0043169	cation binding	6	18.1818	0.963996	53918, 1537, 120227, 51728, 51529, 93624	28	4179	12983	0.665727	1	1	100			GO:0043169	0.963996
GOTERM_MF_FAT	GO:0008270	zinc ion binding	3	9.09091	0.965695	51728, 51529, 93624	28	2311	12983	0.601919	1	1	100			GO:0008270	0.965695
GOTERM_MF_FAT	GO:0043167	ion binding	6	18.1818	0.967821	53918, 1537, 120227, 51728, 51529, 93624	28	4241	12983	0.655994	1	1	100			GO:0043167	0.967821

### Sheet: GO identity
	Genes																		GENE
nucleoplasm	TAF6L	MED19	MED10	MED12	TADA3	MED15	POLR3K	MAU2	TAF5L	TADA1	MED23	ANAPC11							AHR
nucleoplasm part	TAF6L	MED19	MED10	MED12	TADA3	MED15	POLR3K	TAF5L	TADA1	MED23									ANAPC11
intracellular organelle lumen	MED12	MRPS12	MED15	TAF5L	MARS2	TAF6L	MED10	MED19	TADA3	POLR3K	MAU2	NF2	TADA1	MED23	ANAPC11				CUL3
organelle lumen	MED12	MRPS12	MED15	TAF5L	MARS2	TAF6L	MED10	MED19	TADA3	POLR3K	MAU2	NF2	TADA1	MED23	ANAPC11				GFM1
membrane-enclosed lumen	MED12	MRPS12	MED15	TAF5L	MARS2	TAF6L	MED10	MED19	TADA3	POLR3K	MAU2	NF2	TADA1	MED23	ANAPC11				HIRA
nuclear lumen	TAF6L	MED19	MED10	MED12	TADA3	MED15	POLR3K	MAU2	NF2	TAF5L	TADA1	MED23	ANAPC11						MARS2
regulation of transcription from RNA polymerase II promoter	HIRA	TAF6L	MED19	MED10	MED12	TADA3	FOXD3	MED15	SMARCA4	AHR	MED23	CAND1							MAU2
transcription regulator activity	HIRA	MED12	FOXD3	MED15	SMARCA4	TAF5L	AHR	MED10	MED19	TAF6L	TADA3	POLR3K	TADA1	MED23	CAND1				MED12
transcription	HIRA	MED12	FOXD3	MED15	SMARCA4	TAF5L	CCDC101	AHR	TADA2B	TAF6L	MED10	MED19	TADA3	POLR3K	TADA1	MED23	CAND1		MED15
transcription factor binding	HIRA	TAF6L	MED12	TADA3	SMARCA4	TAF5L	TADA1	AHR	MED23										MED19
regulation of transcription	HIRA	MED12	FOXD3	MED15	SMARCA4	TAF5L	CCDC101	AHR	TADA2B	TAF6L	MED10	MED19	TADA3	POLR3K	TADA1	MED23	CAND1		MED23
regulation of transcription, DNA-dependent	HIRA	TAF6L	MED19	MED10	MED12	TADA3	FOXD3	MED15	SMARCA4	AHR	MED23	CAND1							NF1
regulation of RNA metabolic process	HIRA	TAF6L	MED19	MED10	MED12	TADA3	FOXD3	MED15	SMARCA4	AHR	MED23	CAND1							NF2
Srb-mediator complex	MED19	MED10	MED12	MED15															POLR3K
RNA polymerase II transcription mediator activity	MED19	MED10	MED12	MED15															SUPT20H
general RNA polymerase II transcription factor activity	MED19	MED10	MED12	MED15															TADA1
RNA polymerase II transcription factor activity	TAF6L	MED19	MED10	MED12	MED15														TADA2B
STAGA complex	TAF6L	TADA3	TAF5L	TADA1															TADA3
SAGA-type complex	TAF6L	TADA3	TAF5L	TADA1															TAF5L
transcription activator activity	TAF6L	MED12	TADA3	SMARCA4	TAF5L	TADA1	MED23	CAND1											TAF6L
histone H3 acetylation	TAF6L	TADA3	TAF5L	TADA1															CCDC101
lysine N-acetyltransferase activity	TAF6L	TADA3	TAF5L	TADA1															MED10
histone acetyltransferase activity	TAF6L	TADA3	TAF5L	TADA1															PGD
transcription coactivator activity	TAF6L	MED12	TADA3	TAF5L	TADA1	MED23													VBP1
chromosome organization	HIRA	PELO	TAF6L	TADA3	SMARCA4	MAU2	TAF5L	TADA1											C7orf26
transcription cofactor activity	HIRA	TAF6L	MED12	TADA3	TAF5L	TADA1	MED23												FOXD3
histone acetyltransferase complex	TAF6L	TADA3	TAF5L	TADA1															CAND1
histone acetylation	TAF6L	TADA3	TAF5L	TADA1															PELO
covalent chromatin modification	TAF6L	TADA3	SMARCA4	TAF5L	TADA1														CYP2R1
protein amino acid acetylation	TAF6L	TADA3	TAF5L	TADA1															SMARCA4
chromatin modification	HIRA	TAF6L	TADA3	SMARCA4	TAF5L	TADA1													CTC1
protein amino acid acylation	TAF6L	TADA3	TAF5L	TADA1															CYC1
N-acetyltransferase activity	TAF6L	TADA3	TAF5L	TADA1															MRPS12
acetyltransferase activity	TAF6L	TADA3	TAF5L	TADA1
N-acyltransferase activity	TAF6L	TADA3	TAF5L	TADA1
chromatin organization	HIRA	TAF6L	TADA3	SMARCA4	TAF5L	TADA1
histone modification	TAF6L	TADA3	TAF5L	TADA1
transcription factor complex	TADA3	TAF5L	MED23
transcription, DNA-dependent	TAF6L	MED12	POLR3K	TAF5L	AHR	MED23
RNA biosynthetic process	TAF6L	MED12	POLR3K	TAF5L	AHR	MED23
transcription initiation	TAF6L	MED12	MED23
transcription from RNA polymerase II promoter	MED12	TAF5L	AHR	MED23
protein complex biogenesis	TAF6L	MED12	MED23
protein complex assembly	TAF6L	MED12	MED23
macromolecular complex assembly	TAF6L	MED12	MED23
macromolecular complex subunit organization	TAF6L	MED12	MED23
positive regulation of transcription from RNA polymerase II promoter	MED12	FOXD3	SMARCA4	AHR	CAND1
positive regulation of transcription, DNA-dependent	MED12	FOXD3	SMARCA4	AHR	CAND1
positive regulation of RNA metabolic process	MED12	FOXD3	SMARCA4	AHR	CAND1
positive regulation of transcription	MED12	FOXD3	SMARCA4	AHR	CAND1
positive regulation of gene expression	MED12	FOXD3	SMARCA4	AHR	CAND1
positive regulation of macromolecule metabolic process	MED12	FOXD3	SMARCA4	AHR	ANAPC11	CAND1
positive regulation of nucleobase, nucleoside, nucleotide and nucleic acid metabolic process	MED12	FOXD3	SMARCA4	AHR	CAND1
positive regulation of nitrogen compound metabolic process	MED12	FOXD3	SMARCA4	AHR	CAND1
positive regulation of macromolecule biosynthetic process	MED12	FOXD3	SMARCA4	AHR	CAND1
positive regulation of cellular biosynthetic process	MED12	FOXD3	SMARCA4	AHR	CAND1
positive regulation of biosynthetic process	MED12	FOXD3	SMARCA4	AHR	CAND1
blastocyst development	FOXD3	SMARCA4	CUL3
in utero embryonic development	FOXD3	SMARCA4	CUL3
chordate embryonic development	FOXD3	SMARCA4	CUL3
embryonic development ending in birth or egg hatching	FOXD3	SMARCA4	CUL3
cell cycle	PELO	CUL3	MAU2	AHR	ANAPC11
mitotic cell cycle	CUL3	MAU2	ANAPC11
cell cycle phase	CUL3	MAU2	ANAPC11
cell cycle process	CUL3	MAU2	ANAPC11
chromatin	HIRA	SMARCA4	MAU2
chromosomal part	HIRA	SMARCA4	MAU2
chromosome	HIRA	SMARCA4	MAU2
non-membrane-bounded organelle	HIRA	MED12	MRPS12	SMARCA4	MAU2	NF2
intracellular non-membrane-bounded organelle	HIRA	MED12	MRPS12	SMARCA4	MAU2	NF2
ubiquitin ligase complex	CUL3	ANAPC11	CAND1
modification-dependent macromolecule catabolic process	CUL3	ANAPC11	CAND1
modification-dependent protein catabolic process	CUL3	ANAPC11	CAND1
proteolysis involved in cellular protein catabolic process	CUL3	ANAPC11	CAND1
cellular protein catabolic process	CUL3	ANAPC11	CAND1
protein catabolic process	CUL3	ANAPC11	CAND1
cellular macromolecule catabolic process	CUL3	ANAPC11	CAND1
macromolecule catabolic process	CUL3	ANAPC11	CAND1
proteolysis	CUL3	ANAPC11	CAND1
negative regulation of macromolecule metabolic process	FOXD3	SMARCA4	NF2	ANAPC11
negative regulation of nucleobase, nucleoside, nucleotide and nucleic acid metabolic process	FOXD3	SMARCA4	NF2
negative regulation of nitrogen compound metabolic process	FOXD3	SMARCA4	NF2
negative regulation of macromolecule biosynthetic process	FOXD3	SMARCA4	NF2
negative regulation of cellular biosynthetic process	FOXD3	SMARCA4	NF2
negative regulation of biosynthetic process	FOXD3	SMARCA4	NF2
nucleotide binding	SMARCA4	GFM1	MARS2	PGD
ribonucleotide binding	SMARCA4	GFM1	MARS2
purine ribonucleotide binding	SMARCA4	GFM1	MARS2
purine nucleotide binding	SMARCA4	GFM1	MARS2
transition metal ion binding	CYC1	CYP2R1	POLR3K	ANAPC11	TADA2B
metal ion binding	PELO	CYC1	CYP2R1	POLR3K	ANAPC11	TADA2B
cation binding	PELO	CYC1	CYP2R1	POLR3K	ANAPC11	TADA2B
zinc ion binding	POLR3K	ANAPC11	TADA2B
ion binding	PELO	CYC1	CYP2R1	POLR3K	ANAPC11	TADA2B

### Sheet: REVIGO_plot
term_ID	description	frequency	plot_X	plot_Y	plot_size	log10 p-value	uniqueness	dispensability	representative	eliminated
GO:0001824	blastocyst development	0.00012	-4.095	4.43	3.187	-2.3918	0.858	0	1824	0
GO:0043009	chordate embryonic development	0.00135	null	null	4.238	-0.7788	0.846	0.917	1824	1
GO:0001701	in utero embryonic development	0.00056	null	null	3.86	-1.2386	0.85	0.8	1824	1
GO:0009792	embryo development ending in birth or egg hatching	0.00155	null	null	4.298	-0.7727	0.853	0.825	1824	1
GO:0006357	regulation of transcription from RNA polymerase II promoter	0.01273	-5.053	-2.57	5.213	-6.6701	0.519	0	6357	0
GO:0010604	positive regulation of macromolecule metabolic process	0.00988	null	null	5.103	-1.4157	0.469	0.883	6357	1
GO:0009891	positive regulation of biosynthetic process	0.00674	null	null	4.937	-1.1829	0.508	0.938	6357	1
GO:0045944	positive regulation of transcription from RNA polymerase II promoter	0.00369	null	null	4.675	-2.0615	0.424	0.84	6357	1
GO:0031328	positive regulation of cellular biosynthetic process	0.0067	null	null	4.934	-1.2015	0.477	0.986	6357	1
GO:0010557	positive regulation of macromolecule biosynthetic process	0.00633	null	null	4.909	-1.2616	0.454	0.932	6357	1
GO:0051254	positive regulation of RNA metabolic process	0.00535	null	null	4.837	-1.682	0.437	0.939	6357	1
GO:0045935	positive regulation of nucleobase-containing compound metabolic process	0.006	null	null	4.886	-1.3235	0.475	0.957	6357	1
GO:0051173	positive regulation of nitrogen compound metabolic process	0.00685	null	null	4.944	-1.2818	0.513	0.94	6357	1
GO:0010628	positive regulation of gene expression	0.00653	null	null	4.923	-1.4193	0.468	0.935	6357	1
GO:0045893	positive regulation of transcription, DNA-templated	0.00519	null	null	4.823	-1.4598	0.422	0.969	6357	1
GO:0022403	cell cycle phase	1e-05	4.957	3.49	2.072	-0.6315	0.959	0	22403	0
GO:0007049	cell cycle	0.01885	1.253	4.665	5.384	-1.0444	0.885	0.063	7049	0
GO:0043966	histone H3 acetylation	0.00027	2.943	-5.111	3.544	-4.6069	0.609	0.112	43966	0
GO:0006473	protein acetylation	0.00181	null	null	4.366	-3.6944	0.703	0.961	43966	1
GO:0016573	histone acetylation	0.0014	null	null	4.254	-3.7982	0.569	0.885	43966	1
GO:0016570	histone modification	0.00373	null	null	4.68	-2.614	0.565	0.9	43966	1
GO:0016569	covalent chromatin modification	0.00424	null	null	4.736	-3.7878	0.609	0.728	43966	1
GO:0000278	mitotic cell cycle	0.00561	-0.165	4.815	4.857	-0.7042	0.869	0.204	278	0
GO:0022402	cell cycle process	0.01053	null	null	5.131	-0.4456	0.865	0.8	278	1
GO:0019941	modification-dependent protein catabolic process	0.00612	-1.932	-7.011	4.895	-0.4368	0.639	0.251	19941	0
GO:0043632	modification-dependent macromolecule catabolic process	0.00627	null	null	4.905	-0.4368	0.672	0.848	19941	1
GO:0051603	proteolysis involved in cellular protein catabolic process	0.00759	null	null	4.988	-0.4126	0.634	0.967	19941	1
GO:0030163	protein catabolic process	0.00997	null	null	5.107	-0.3934	0.674	0.795	19941	1
GO:0044257	cellular protein catabolic process	0.00772	null	null	4.996	-0.4099	0.635	0.916	19941	1
GO:0044265	cellular macromolecule catabolic process	0.01268	null	null	5.211	-0.3159	0.664	0.86	19941	1
GO:0043543	protein acylation	0.00202	-0.808	-7.758	4.413	-3.5097	0.741	0.328	43543	0
GO:0051276	chromosome organization	0.01477	5.1	-3.275	5.278	-4.1402	0.747	0.392	51276	0
GO:0010605	negative regulation of macromolecule metabolic process	0.01169	-5.667	0.067	5.176	-0.6558	0.53	0.43	10605	0
GO:0009890	negative regulation of biosynthetic process	0.00772	null	null	4.996	-0.4378	0.57	0.928	10605	1
GO:0031327	negative regulation of cellular biosynthetic process	0.00768	null	null	4.993	-0.4496	0.541	0.987	10605	1
GO:0010558	negative regulation of macromolecule biosynthetic process	0.00739	null	null	4.977	-0.4638	0.516	0.923	10605	1
GO:0045934	negative regulation of nucleobase-containing compound metabolic process	0.00702	null	null	4.954	-0.5019	0.538	0.918	10605	1
GO:0051172	negative regulation of nitrogen compound metabolic process	0.00792	null	null	5.007	-0.4939	0.575	0.93	10605	1
GO:0006352	DNA-templated transcription, initiation	0.00766	-5.493	-3.978	4.992	-1.8394	0.655	0.433	6352	0
GO:0006366	transcription from RNA polymerase II promoter	0.0143	-4.887	-4.371	5.264	-1.8326	0.636	0.465	6366	0
GO:0070271	protein complex biogenesis	0.00963	5.414	-2.708	5.092	-0.5099	0.786	0.507	70271	0
GO:0006325	chromatin organization	0.00668	5.106	-4.209	4.933	-2.8766	0.712	0.553	6325	0
GO:0006461	protein complex assembly	0.0096	null	null	5.091	-0.5099	0.699	0.757	6325	1
GO:0065003	macromolecular complex assembly	0.01497	null	null	5.283	-0.3587	0.689	0.826	6325	1
GO:0043933	macromolecular complex subunit organization	0.02371	5.474	-3.641	5.483	-0.326	0.738	0.612	43933	0
GO:0006351	transcription, DNA-templated	0.10659	-4.263	-3.958	6.136	-3.3827	0.559	0.615	6351	0
GO:0032774	RNA biosynthetic process	0.10925	null	null	6.147	-3.3556	0.585	0.74	6351	1
GO:0051252	regulation of RNA metabolic process	0.10029	null	null	6.109	-2.9402	0.453	0.886	6351	1
GO:0006355	regulation of transcription, DNA-templated	0.09917	null	null	6.105	-3.0222	0.433	0.876	6351	1
